# A complete single-cell atlas of the embryonic *Drosophila* heart and the cell-type specific role of Tinman

**DOI:** 10.1101/2021.01.15.426556

**Authors:** Georg Vogler, K’Leigh Guillotte, Bill Hum, Marco Tamayo, Yoav Altman, Karen Ocorr, Rolf Bodmer

## Abstract

Heart morphogenesis is a complex process that is orchestrated during development via the interaction of different cell types and the activity of distinct gene programs within these cells. Here, we analyzed the development and differentiation of the *Drosophila* embryonic heart at the single-cell level to characterize in detail the genetic expression profiles and phenotypic differences of cardiac cell types during heart morphogenesis. We present an embryonic fly heart cell atlas at unprecedented resolution that integrates the entire catalogue of known heart cells. We identified new gene programs and cell type marker genes that allows characterization of the molecular genetics of fly cardiogenesis in granular detail. In cardioblasts we described the temporal process of cardioblast-to-cardiomyocyte differentiation. Two sets of pericardial cells, likely contributing to cardiomyocyte differentiation, are eliminated by programmed cell death at the end of embryogenesis, whereas as third set continues to shape/influence cardiac function into adulthood. To dissect the gene programs downstream of the cardiac homeodomain transcription factor *tinman* we analyzed cardiac cells with reduced levels of Tinman. Here we find that Tinman acts both as suppressor and as activator of identified direct Tin-target genes in a cell type-dependent manner. We also found a developmental switch that alters the fate of pericardial cells towards wing heart cell fate and identified an entire wing heart gene program suppressed by Tinman in pericardial cells. Lastly, we find that in pericardial cells Tinman controls a Wingless/WNT receptor switch through selective activation and repression of *frizzled* and *frizzled2*, respectively. This study paves the way for investigating other core cardiogenic genes in delineating cardiac regulatory networks.
