## Supplemental Table 6 for "A complete single-cell atlas of the embryonic *Drosophila* heart and the cell-type specific role of Tinman"

### Sheet: FDR 0.05
name	pvalue	number	enrichment_pvalue
bap-PC	387	3151	2.03625e-177
eve-PC	363	5176	8.91251e-93
cardioblasts	41	447	7.62284e-16
wing heart precursors	53	1989	0.0173901
odd-PC	105	4457	0.0338447
oenocyte	15	603	0.208558
germline	13	608	0.412603
lymphgland	43	2523	0.838865
midgut	14	920	0.860325
apoptotic amnioserosa	10	779	0.939595
longitudinal glia - naz	30	2004	0.946564
fatbody	8	689	0.959635
proneural Notch cluster	4	426	0.967551
surface glial cell	7	830	0.996814
visceral mesoderm	6	961	0.99984
dead	1	722	0.999999
MM cell body glia	33	4285	1
lmd myoblast	41	5448	1
salivary gland	20	9631	1
trachea	13	5354	1
NB & neurons & GMC	12	4433	1
plasmatocytes	43	9037	1

### Sheet: FDR 0.1
name	pvalue	number	enrichment_pvalue
bap-PC	491	3151	1.46685e-229
eve-PC	449	5176	2.94283e-113
cardioblasts	46	447	6.9468e-16
odd-PC	140	4457	0.00243898
wing heart precursors	67	1989	0.00705514
oenocyte	24	603	0.0157133
germline	16	608	0.423478
apoptotic amnioserosa	15	779	0.859202
surface glial cell	16	830	0.864661
lymphgland	50	2523	0.948699
midgut	15	920	0.964299
longitudinal glia - naz	36	2004	0.979891
fatbody	9	689	0.987529
proneural Notch cluster	4	426	0.993093
visceral mesoderm	6	961	0.999996
dead	1	722	1
MM cell body glia	40	4285	1
salivary gland	27	9631	1
trachea	17	5354	1
NB & neurons & GMC	15	4433	1
lmd myoblast	48	5448	1
plasmatocytes	50	9037	1

### Sheet: FDR 0.5
name	pvalue	number	enrichment_pvalue
bap-PC	1278	3151	0
eve-PC	1015	5176	7.33118e-226
cardioblasts	109	447	1.52241e-34
odd-PC	423	4457	1.67005e-16
lymphgland	216	2523	5.15711e-06
oenocyte	67	603	6.36612e-06
wing heart precursors	165	1989	0.00026577
germline	40	608	0.41377
surface glial cell	47	830	0.795765
apoptotic amnioserosa	37	779	0.972615
midgut	36	920	0.999432
fatbody	21	689	0.999963
proneural Notch cluster	9	426	0.999987
longitudinal glia - naz	66	2004	1
visceral mesoderm	17	961	1
salivary gland	68	9631	1
trachea	78	5354	1
NB & neurons & GMC	39	4433	1
lmd myoblast	125	5448	1
plasmatocytes	94	9037	1
dead	1	722	1
MM cell body glia	114	4285	1
