## Supplemental Table 8 for "A complete single-cell atlas of the embryonic *Drosophila* heart and the cell-type specific role of Tinman"

### Sheet: tin-RNAi
cell-type	GD-ctrl	tin-RNAi
apoptotic amnioserosa	385	394
bap-PC	1334	1817
cardioblasts	259	188
dead	440	282
eve-PC	1481	3695
fatbody	335	354
germline	264	344
lmd myoblast	2517	2931
longitudinal glia - naz	856	1148
lymphgland	536	1987
midgut	426	494
MM cell body glia	1189	3096
NB & neurons & GMC	1895	2538
nephrocyte/garland	48	19
Notch cluster	225	201
odd-PC	1113	3344
oenocyte	262	341
plasmatocytes	4026	5011
salivary gland	5111	4520
surface glial cell	364	466
trachea	3024	2330
visceral mesoderm	566	395
wing heart precursors	355	1634

### Sheet: samples
sampleID	GD-ctrl	tin-RNAi
GD4_6	13231	0
Novogene_GD2	0	4869
Novogene_GD4	0	5110
Novogene_GD6	0	3991
Novogene_GD7	2868	0
Novogene_TIN3	8667	0
Novogene_TIN5	2245	0
Novogene_TIN8	0	13879
tin4_6	0	9680
