## Supplemental Table 9 for "A complete single-cell atlas of the embryonic *Drosophila* heart and the cell-type specific role of Tinman"

### Sheet: tin target enrichment markers
tissue	total_genes	total_markers	total_targets	overlap	p_value_hyper	p_value_fisher	odds_ratio
wing heart precursor	10483	569	1114	178	3.73e-44	3.73e-44	4.37
cardioblasts	10483	515	1114	158	7.11e-38	7.11e-38	4.17
trachea	10483	248	1114	101	6.61e-36	6.61e-36	6.25
bap-PC	10483	326	1114	117	3.37e-35	3.37e-35	5.14
dying eve-PC	10483	172	1114	77	7.1e-31	7.1e-31	7.25
neuronal	10483	962	1114	191	3.08e-19	3.08e-19	2.31
NB & neurons & GMC	10483	150	1114	56	3.17e-18	3.17e-18	5.22
dying bap-PC	10483	389	1114	96	6.58e-16	6.58e-16	2.92
eve-PC	10483	497	1114	110	1.66e-14	1.66e-14	2.54
visceral muscle	10483	108	1114	40	2.97e-13	2.97e-13	5.09
Notch cluster	10483	87	1114	32	8.8e-11	8.8e-11	5.01
germline	10483	345	1114	76	3e-10	3e-10	2.48
sensory complex	10483	92	1114	32	4.68e-10	4.68e-10	4.59
odd-PC	10483	349	1114	76	5.27e-10	5.27e-10	2.44
lymphgland	10483	443	1114	88	3.01e-09	3.01e-09	2.18
longitudinal glia - naz	10483	693	1114	121	1.2e-08	1.2e-08	1.87
MM cell body glia	10483	470	1114	90	1.3e-08	1.3e-08	2.08
plasmatocytes	10483	404	1114	71	1.16e-05	1.16e-05	1.85
surface glial cell	10483	396	1114	69	2.06e-05	2.06e-05	1.83
unknown	10483	11	1114	3	0.103	0.103	3.16
crystal cell	10483	512	1114	61	0.184	0.184	1.15
apoptotic amnioserosa	10483	17	1114	2	0.553	0.553	1.12
somatic muscle	10483	663	1114	68	0.645	0.645	0.96
midgut	10483	160	1114	14	0.816	0.816	0.8
fatbody	10483	371	1114	27	0.99	0.99	0.65
dead	10483	13	1114	0	1	1	0

### Sheet: tin DEG enrichment
comparison	total_genes	total_de_genes	total_targets	overlap	p_value_hyper	p_value_fisher	odds_ratio
bap-PC	16946	387	1389	91	1.06e-20	1.06e-20	3.61
eve-PC	16946	363	1389	77	4.83e-15	4.83e-15	3.13
wing heart precursors	16946	53	1389	13	0.000268	0.000268	3.66
cardioblasts	16946	41	1389	11	0.000341	0.000341	4.13
odd-PC	16946	105	1389	19	0.000819	0.000819	2.49
oenocyte	16946	15	1389	4	0.0295	0.0295	4.08
longitudinal glia - naz	16946	30	1389	5	0.0945	0.0945	2.24
lymphgland	16946	43	1389	6	0.137	0.137	1.82
MM cell body glia	16946	33	1389	4	0.284	0.284	1.55
germline	16946	13	1389	2	0.289	0.289	2.04
lmd myoblast	16946	41	1389	4	0.436	0.436	1.21
fatbody	16946	8	1389	1	0.496	0.496	1.6
salivary gland	16946	20	1389	2	0.496	0.496	1.24
NB & neurons & GMC	16946	12	1389	1	0.642	0.642	1.02
plasmatocytes	16946	43	1389	1	0.975	0.975	0.27
Notch cluster	16946	4	1389	0	1	1	0
trachea	16946	13	1389	0	1	1	0
dead	16946	1	1389	0	1	1	0
visceral mesoderm	16946	6	1389	0	1	1	0
midgut	16946	14	1389	0	1	1	0
apoptotic amnioserosa	16946	10	1389	0	1	1	0
surface glial cell	16946	7	1389	0	1	1	0

### Sheet: Sheet5
tissue	marker_down_pvalue	marker_down_OR	n_marker_down	n_marker_up	tin_marker_pvalue	tin_marker_OR	n_tin_marker_down	n_tin_nonmarker_down	marker_down_sig	tin_marker_sig
bap-PC	4.15688e-17	37.6217	68	2	0.00513634	2.73045	21	21	***	**
eve-PC	9.29067e-17	72.3293	53	1	0.000639958	3.90786	18	15	***	***
odd-PC	0.0258167	Inf	4	0	0.0164492	18.0965	3	5	*	*
cardioblasts	0.0326867	Inf	6	0	0.25127	3.72343	2	2	*	ns
MM cell body glia	0.538123	0.26158	1	2	1	0	0	3	ns	ns
salivary gland	1	0	0	0			0	1	ns	ns
Notch cluster	1	0	0	0			0	0	ns	ns
trachea	1	0	0	0			0	0	ns	ns
NB & neurons & GMC	1	0	0	0			0	0	ns	ns
lymphgland	1	Inf	1	0	1	0	0	4	ns	ns
longitudinal glia - naz	1	Inf	1	0	1	0	0	5	ns	ns
lmd myoblast	1	0	0	0			0	3	ns	ns
plasmatocytes	1	0	0	0			0	0	ns	ns
germline	1	0	0	0			0	1	ns	ns
dead	1	0	0	0			0	0	ns	ns
visceral mesoderm	1	0	0	0			0	0	ns	ns
midgut	1	0	0	0			0	0	ns	ns
fatbody	1	0	0	0			0	1	ns	ns
apoptotic amnioserosa	1	0	0	0			0	0	ns	ns
oenocyte	1	0	0	0			0	4	ns	ns
wing heart precursors	1	0	0	0			0	4	ns	ns
surface glial cell	1	0	0	0			0	0	ns	ns

### Sheet: bap example
gene	logFC	FDR	up	down	marker_gene	tin_target
CG2082	-4.62185	3.35043e-21	FALSE	TRUE	TRUE	FALSE
hth	3.29481	1.23867e-19	TRUE	FALSE	FALSE	TRUE
CG4502	-3.41626	1.37012e-19	FALSE	TRUE	TRUE	FALSE
Shab	-3.94014	2.43745e-18	FALSE	TRUE	FALSE	FALSE
Traf4	3.47896	2.52104e-18	TRUE	FALSE	FALSE	TRUE
Con	-4.24551	1.27553e-17	FALSE	TRUE	TRUE	TRUE
Rh50	-5.25559	5.59506e-17	FALSE	TRUE	TRUE	FALSE
Trim9	4.18532	1.03909e-16	TRUE	FALSE	FALSE	TRUE
sens-2	6.23047	1.17051e-16	TRUE	FALSE	FALSE	TRUE
Sdic1	-5.79084	1.34547e-16	FALSE	TRUE	FALSE	FALSE
CG15449	-6.2868	2.82602e-16	FALSE	TRUE	FALSE	FALSE
CG18549	-3.21523	3.30669e-16	FALSE	TRUE	FALSE	FALSE
Ctns	-4.63668	1.56238e-15	FALSE	TRUE	FALSE	FALSE
CG31183	-3.29798	9.09488e-15	FALSE	TRUE	FALSE	FALSE
CG42342	3.78499	9.41428e-14	TRUE	FALSE	FALSE	TRUE
mab-21	-3.68234	1.48964e-13	FALSE	TRUE	FALSE	FALSE
lncRNA:CR46006	2.87137	2.42914e-13	TRUE	FALSE	FALSE	TRUE
fend	-2.27442	6.8778e-13	FALSE	TRUE	TRUE	TRUE
RhoGAP18B	-2.0998	1.12821e-12	FALSE	TRUE	TRUE	TRUE
Rbp6	-3.96895	2.23653e-12	FALSE	TRUE	FALSE	FALSE
odd	3.62468	3.15837e-12	TRUE	FALSE	FALSE	TRUE
CG8420	-3.40698	1.52116e-11	FALSE	TRUE	FALSE	FALSE
flz	-3.70011	1.92277e-11	FALSE	TRUE	FALSE	FALSE
CG11159	-4.48169	2.27088e-11	FALSE	TRUE	FALSE	FALSE
Muc14A	-4.50816	4.78545e-11	FALSE	TRUE	FALSE	FALSE
pyr	3.65264	8.66867e-11	TRUE	FALSE	FALSE	FALSE
CG8861	-4.64152	9.25188e-11	FALSE	TRUE	FALSE	FALSE
CadN	3.13662	9.83503e-11	TRUE	FALSE	FALSE	TRUE
Dys	2.92862	1.06884e-10	TRUE	FALSE	FALSE	TRUE
CG31076	-4.21182	1.06884e-10	FALSE	TRUE	FALSE	FALSE
CG43658	2.99562	1.38524e-10	TRUE	FALSE	FALSE	TRUE
AnxB10	-3.89131	1.56177e-10	FALSE	TRUE	TRUE	FALSE
dpr6	-3.38639	1.67953e-10	FALSE	TRUE	FALSE	FALSE
CG5612	-5.61146	2.35788e-10	FALSE	TRUE	FALSE	FALSE
Ser	-3.37381	2.82974e-10	FALSE	TRUE	FALSE	FALSE
Fas1	2.4989	2.82974e-10	TRUE	FALSE	FALSE	FALSE
mthl5	3.35505	2.82974e-10	TRUE	FALSE	FALSE	TRUE
scb	-2.41848	4.05571e-10	FALSE	TRUE	TRUE	TRUE
lncRNA:CR44628	10.9942	4.84826e-10	TRUE	FALSE	FALSE	FALSE
Gs2	7.88017	4.95208e-10	TRUE	FALSE	FALSE	FALSE
E(spl)m6-BFM	6.33522	5.68501e-10	TRUE	FALSE	FALSE	TRUE
santa-maria	-3.4162	6.19914e-10	FALSE	TRUE	FALSE	FALSE
Galphaf	-2.99658	6.59446e-10	FALSE	TRUE	FALSE	FALSE
sano	-3.67833	7.17117e-10	FALSE	TRUE	TRUE	FALSE
axo	-3.82325	7.7326e-10	FALSE	TRUE	FALSE	FALSE
Pdp1	-2.6365	7.87716e-10	FALSE	TRUE	FALSE	TRUE
CG5541	-2.75902	2.1719e-09	FALSE	TRUE	FALSE	FALSE
CG43861	3.23131	2.17604e-09	TRUE	FALSE	FALSE	FALSE
NLaz	-3.30996	5.61657e-09	FALSE	TRUE	FALSE	FALSE
mspo	-2.54001	5.91574e-09	FALSE	TRUE	TRUE	FALSE
dpr19	-2.85361	1.02938e-08	FALSE	TRUE	FALSE	TRUE
babos	4.09985	1.04946e-08	TRUE	FALSE	FALSE	FALSE
Timp	-2.06921	1.10039e-08	FALSE	TRUE	FALSE	FALSE
beat-IIIc	3.56523	1.27932e-08	TRUE	FALSE	FALSE	TRUE
pk	-2.02407	1.68308e-08	FALSE	TRUE	TRUE	FALSE
SKIP	2.5025	1.83669e-08	TRUE	FALSE	FALSE	TRUE
spz6	-2.52171	4.00152e-08	FALSE	TRUE	TRUE	FALSE
CG6847	-3.33814	8.2412e-08	FALSE	TRUE	FALSE	FALSE
T48	-1.87778	1.16618e-07	FALSE	TRUE	TRUE	TRUE
Hsp70Bb	6.66184	1.25324e-07	TRUE	FALSE	FALSE	FALSE
tin	-1.65411	1.89831e-07	FALSE	TRUE	TRUE	TRUE
Mipp1	3.20165	2.05885e-07	TRUE	FALSE	FALSE	FALSE
Cpr47Ef	-5.912	2.05885e-07	FALSE	TRUE	FALSE	FALSE
fs(1)Yb	-4.23977	2.40684e-07	FALSE	TRUE	FALSE	FALSE
lncRNA:dntRL	-3.1961	2.67764e-07	FALSE	TRUE	FALSE	FALSE
Egfrap	2.67088	2.82017e-07	TRUE	FALSE	FALSE	FALSE
side-IV	2.84391	3.0491e-07	TRUE	FALSE	FALSE	TRUE
HP1e	-5.37424	3.68538e-07	FALSE	TRUE	FALSE	FALSE
ReepA	-2.02859	3.95777e-07	FALSE	TRUE	TRUE	FALSE
CG3036	-1.71037	4.36277e-07	FALSE	TRUE	TRUE	FALSE
FANCI	-3.02336	4.62593e-07	FALSE	TRUE	FALSE	FALSE
CG2930	3.2634	4.62761e-07	TRUE	FALSE	FALSE	FALSE
bap	-1.8996	6.57369e-07	FALSE	TRUE	TRUE	TRUE
CG30015	2.1227	8.87034e-07	TRUE	FALSE	FALSE	TRUE
GstE11	4.73238	8.95901e-07	TRUE	FALSE	FALSE	FALSE
olf413	3.31963	1.16663e-06	TRUE	FALSE	FALSE	TRUE
esc	4.5432	1.28221e-06	TRUE	FALSE	FALSE	FALSE
CG7342	5.85515	1.52123e-06	TRUE	FALSE	FALSE	FALSE
lncRNA:CR44716	-4.29811	1.68195e-06	FALSE	TRUE	FALSE	FALSE
CG9171	-1.69564	1.6976e-06	FALSE	TRUE	TRUE	FALSE
scrib	-1.829	1.84246e-06	FALSE	TRUE	TRUE	FALSE
Ca-beta	-2.16624	1.90886e-06	FALSE	TRUE	TRUE	FALSE
asRNA:CR45822	6.69509	2.14321e-06	TRUE	FALSE	FALSE	FALSE
CG9184	3.81133	2.27399e-06	TRUE	FALSE	FALSE	FALSE
pip	-2.79558	2.38953e-06	FALSE	TRUE	FALSE	FALSE
vir-1	-2.2209	2.47678e-06	FALSE	TRUE	FALSE	FALSE
CG11029	4.89052	2.90538e-06	TRUE	FALSE	FALSE	FALSE
CG34355	-2.66384	3.19096e-06	FALSE	TRUE	FALSE	FALSE
AdamTS-A	4.91027	3.89267e-06	TRUE	FALSE	FALSE	FALSE
CG13707	-2.98033	3.92967e-06	FALSE	TRUE	FALSE	FALSE
Cyp4c3	-6.16423	4.23881e-06	FALSE	TRUE	FALSE	FALSE
CG46339	2.34448	5.12017e-06	TRUE	FALSE	FALSE	FALSE
pnr	3.86452	5.9437e-06	TRUE	FALSE	FALSE	TRUE
gogo	-3.23319	6.09325e-06	FALSE	TRUE	FALSE	FALSE
drpr	-2.09677	9.83052e-06	FALSE	TRUE	TRUE	TRUE
Dg	2.04882	1.00597e-05	TRUE	FALSE	FALSE	FALSE
Reg-2	3.84439	1.24501e-05	TRUE	FALSE	FALSE	FALSE
mre11	3.17511	1.32399e-05	TRUE	FALSE	FALSE	FALSE
toc	-1.91867	1.3402e-05	FALSE	TRUE	FALSE	FALSE
CG13506	3.07779	1.65277e-05	TRUE	FALSE	FALSE	FALSE
CG14483	-1.54781	1.91358e-05	FALSE	TRUE	TRUE	FALSE
CG32816	-2.23578	2.19678e-05	FALSE	TRUE	FALSE	TRUE
Idgf4	4.80515	2.37026e-05	TRUE	FALSE	FALSE	FALSE
CG33124	6.1777	2.49612e-05	TRUE	FALSE	FALSE	FALSE
CG16799	-3.45216	2.49973e-05	FALSE	TRUE	FALSE	FALSE
jigr1	1.82112	2.49973e-05	TRUE	FALSE	FALSE	FALSE
prage	-1.83364	3.19743e-05	FALSE	TRUE	TRUE	FALSE
CG13300	-1.40996	3.55166e-05	FALSE	TRUE	TRUE	TRUE
CG5001	-2.31182	4.06232e-05	FALSE	TRUE	FALSE	FALSE
CG6805	-2.1325	4.06232e-05	FALSE	TRUE	FALSE	FALSE
CG43245	-1.57476	4.18116e-05	FALSE	TRUE	TRUE	FALSE
CG42671	-1.7701	4.18116e-05	FALSE	TRUE	FALSE	FALSE
CG6701	-1.53887	4.18116e-05	FALSE	TRUE	TRUE	FALSE
Indy	2.64226	4.54612e-05	TRUE	FALSE	FALSE	TRUE
scyl	-1.42276	4.63538e-05	FALSE	TRUE	TRUE	FALSE
Zasp52	-1.73464	4.74587e-05	FALSE	TRUE	TRUE	FALSE
Sugb	4.77184	4.75923e-05	TRUE	FALSE	FALSE	FALSE
mew	2.64152	5.64164e-05	TRUE	FALSE	FALSE	TRUE
mnd	2.10453	5.8176e-05	TRUE	FALSE	FALSE	TRUE
y	3.4386	6.46861e-05	TRUE	FALSE	FALSE	FALSE
Pli	2.02961	6.50624e-05	TRUE	FALSE	FALSE	TRUE
Myo81F	-1.94573	7.07793e-05	FALSE	TRUE	FALSE	FALSE
stl	-2.93584	7.13018e-05	FALSE	TRUE	FALSE	FALSE
nvy	4.1643	8.34165e-05	TRUE	FALSE	FALSE	TRUE
lncRNA:CR45224	2.96015	8.53455e-05	TRUE	FALSE	FALSE	FALSE
CG5023	-6.52009	8.53455e-05	FALSE	TRUE	FALSE	FALSE
Kal1	-1.55584	8.88017e-05	FALSE	TRUE	TRUE	FALSE
Ac78C	-4.10565	9.3892e-05	FALSE	TRUE	FALSE	FALSE
lncRNA:CR45897	-2.90218	0.000100634	FALSE	TRUE	FALSE	TRUE
CG31808	2.55673	0.000100634	TRUE	FALSE	FALSE	FALSE
Fili	1.91591	0.000111662	TRUE	FALSE	FALSE	TRUE
Cad87A	2.09246	0.000147521	TRUE	FALSE	FALSE	TRUE
Argk1	-2.74736	0.000167418	FALSE	TRUE	FALSE	FALSE
LManII	-1.46412	0.00017551	FALSE	TRUE	TRUE	TRUE
Tig	2.72687	0.000176232	TRUE	FALSE	FALSE	FALSE
meng	4.68348	0.000196938	TRUE	FALSE	FALSE	FALSE
CG2016	3.04942	0.000245651	TRUE	FALSE	FALSE	FALSE
CG42259	2.89455	0.000257772	TRUE	FALSE	FALSE	FALSE
Cadps	-1.38698	0.000277308	FALSE	TRUE	FALSE	FALSE
CG30385	-3.28313	0.000291437	FALSE	TRUE	FALSE	FALSE
shg	-1.72305	0.000294082	FALSE	TRUE	TRUE	FALSE
fw	3.27065	0.000326015	TRUE	FALSE	FALSE	FALSE
MsR2	-3.22128	0.000332658	FALSE	TRUE	FALSE	FALSE
CG13252	-1.85583	0.000340537	FALSE	TRUE	FALSE	FALSE
lncRNA:CR42651	2.81864	0.000352883	TRUE	FALSE	FALSE	TRUE
Smyd4-3	-1.77121	0.000352883	FALSE	TRUE	FALSE	TRUE
CG12105	-3.98102	0.000400721	FALSE	TRUE	FALSE	FALSE
CrzR	-1.87559	0.000412936	FALSE	TRUE	TRUE	FALSE
side	1.77438	0.000412936	TRUE	FALSE	FALSE	FALSE
Ndae1	-1.87939	0.000412936	FALSE	TRUE	FALSE	FALSE
Oatp74D	-1.52674	0.000415924	FALSE	TRUE	TRUE	FALSE
CG9514	2.17493	0.000415924	TRUE	FALSE	FALSE	FALSE
CG14515	3.23137	0.000421518	TRUE	FALSE	FALSE	FALSE
elB	1.76898	0.000433071	TRUE	FALSE	FALSE	FALSE
CG14626	3.63462	0.000438989	TRUE	FALSE	FALSE	FALSE
CG18764	-2.07258	0.00045745	FALSE	TRUE	FALSE	FALSE
comm2	2.95692	0.000523619	TRUE	FALSE	FALSE	TRUE
CG10663	-1.62141	0.000546831	FALSE	TRUE	TRUE	FALSE
Mcr	-1.32352	0.000562062	FALSE	TRUE	TRUE	TRUE
lncRNA:CR44043	-2.3395	0.000562062	FALSE	TRUE	FALSE	FALSE
Inx2	-1.14055	0.000608239	FALSE	TRUE	TRUE	TRUE
CG10011	1.63788	0.000678963	TRUE	FALSE	FALSE	TRUE
UGP	-1.75974	0.000679296	FALSE	TRUE	FALSE	FALSE
sgl	-2.08391	0.000698717	FALSE	TRUE	FALSE	FALSE
CG31337	4.24582	0.000809842	TRUE	FALSE	FALSE	FALSE
brat	1.37593	0.000826129	TRUE	FALSE	FALSE	TRUE
CG17124	-1.37081	0.000839572	FALSE	TRUE	TRUE	FALSE
Hesr	-1.43035	0.000845667	FALSE	TRUE	TRUE	FALSE
tsl	-1.83633	0.000848788	FALSE	TRUE	FALSE	FALSE
shakB	-1.30501	0.000850689	FALSE	TRUE	FALSE	FALSE
lbl	-1.94751	0.000854329	FALSE	TRUE	FALSE	TRUE
Ugt317A1	1.98299	0.000896456	TRUE	FALSE	FALSE	FALSE
CG8547	-1.18612	0.000906597	FALSE	TRUE	TRUE	FALSE
CG6813	-3.16663	0.000945901	FALSE	TRUE	FALSE	FALSE
IP3K1	2.07709	0.00107582	TRUE	FALSE	FALSE	FALSE
Cralbp	3.26007	0.00107832	TRUE	FALSE	FALSE	FALSE
Tep4	2.29172	0.00108556	TRUE	FALSE	FALSE	FALSE
CG13003	2.7557	0.00110422	TRUE	FALSE	FALSE	FALSE
Mp	2.83354	0.0011044	TRUE	FALSE	FALSE	FALSE
fal	-2.03838	0.00112313	FALSE	TRUE	TRUE	FALSE
NetB	-1.22998	0.00112313	FALSE	TRUE	TRUE	TRUE
Sox15	5.90417	0.00118349	TRUE	FALSE	FALSE	FALSE
bdl	-3.41511	0.00122817	FALSE	TRUE	FALSE	FALSE
rgr	2.32384	0.00128704	TRUE	FALSE	FALSE	TRUE
Ada1-1	5.123	0.00134721	TRUE	FALSE	FALSE	FALSE
EndoB	-1.3967	0.00136828	FALSE	TRUE	FALSE	FALSE
twi	2.77317	0.00137008	TRUE	FALSE	FALSE	TRUE
lncRNA:CR44717	-2.6543	0.00139412	FALSE	TRUE	FALSE	TRUE
CG6231	3.31609	0.00139761	TRUE	FALSE	FALSE	FALSE
olf186-M	1.7509	0.00140354	TRUE	FALSE	FALSE	FALSE
CG17258	-3.50182	0.00143925	FALSE	TRUE	FALSE	FALSE
CG42526	-2.27465	0.0014493	FALSE	TRUE	FALSE	FALSE
CG15529	7.14981	0.00146601	TRUE	FALSE	FALSE	FALSE
CG15210	3.35208	0.00147003	TRUE	FALSE	FALSE	FALSE
CG10026	-2.71466	0.00147003	FALSE	TRUE	FALSE	FALSE
Spn	-1.64061	0.00147386	FALSE	TRUE	FALSE	FALSE
Ugt36A1	3.95781	0.00178679	TRUE	FALSE	FALSE	FALSE
Snap25	-1.46554	0.00180536	FALSE	TRUE	FALSE	FALSE
CG6966	1.56133	0.00180931	TRUE	FALSE	FALSE	FALSE
CG9650	-1.19796	0.00180931	FALSE	TRUE	TRUE	TRUE
tmod	-1.09354	0.00184087	FALSE	TRUE	TRUE	FALSE
RhoGEF64C	-2.78109	0.00192224	FALSE	TRUE	FALSE	FALSE
CG9289	-3.57779	0.00193678	FALSE	TRUE	FALSE	FALSE
Pura	2.02854	0.00196809	TRUE	FALSE	FALSE	FALSE
CG14441	-1.25671	0.00197482	FALSE	TRUE	FALSE	FALSE
lncRNA:CR44760	4.10185	0.00198152	TRUE	FALSE	FALSE	FALSE
mld	-1.6257	0.00199974	FALSE	TRUE	FALSE	FALSE
SerT	4.39098	0.00202347	TRUE	FALSE	FALSE	FALSE
CG30460	1.12487	0.00216725	TRUE	FALSE	FALSE	TRUE
Hs6st	2.0904	0.00217898	TRUE	FALSE	FALSE	TRUE
obst-E	-2.17112	0.00220595	FALSE	TRUE	FALSE	FALSE
CG10353	1.39451	0.00223835	TRUE	FALSE	FALSE	FALSE
rst	1.18172	0.0022603	TRUE	FALSE	FALSE	FALSE
Six4	-3.40009	0.00227628	FALSE	TRUE	FALSE	TRUE
sfl	-1.25562	0.00235302	FALSE	TRUE	TRUE	FALSE
a	-2.509	0.00237856	FALSE	TRUE	FALSE	FALSE
lncRNA:CR43649	5.9577	0.00238825	TRUE	FALSE	FALSE	FALSE
Cyp6d2	3.20686	0.00246914	TRUE	FALSE	FALSE	FALSE
CG14253	-2.1364	0.00257116	FALSE	TRUE	FALSE	FALSE
hpRNA:CR32207	-2.5105	0.0026551	FALSE	TRUE	FALSE	FALSE
CG6209	-2.00181	0.00293374	FALSE	TRUE	TRUE	FALSE
Ptp10D	-1.6034	0.00318356	FALSE	TRUE	TRUE	FALSE
CG43800	-4.85796	0.00355035	FALSE	TRUE	FALSE	FALSE
trn	2.03524	0.00362846	TRUE	FALSE	FALSE	TRUE
CG13920	-2.44223	0.00372626	FALSE	TRUE	FALSE	FALSE
ATP8B	2.83959	0.00381294	TRUE	FALSE	FALSE	FALSE
Rpp25	-1.25862	0.00382897	FALSE	TRUE	TRUE	FALSE
bab2	1.10497	0.00405078	TRUE	FALSE	FALSE	TRUE
CG31999	-1.97098	0.00407747	FALSE	TRUE	FALSE	FALSE
CG2150	-2.31979	0.00412862	FALSE	TRUE	TRUE	FALSE
dally	-1.35416	0.00412862	FALSE	TRUE	FALSE	TRUE
Ubx	1.47737	0.00412862	TRUE	FALSE	FALSE	TRUE
CG8170	3.26712	0.00415906	TRUE	FALSE	FALSE	FALSE
CG31145	-1.5694	0.00431659	FALSE	TRUE	TRUE	FALSE
CG8064	5.56335	0.00433349	TRUE	FALSE	FALSE	FALSE
CG7702	1.94684	0.00435104	TRUE	FALSE	FALSE	FALSE
CG12075	-2.28786	0.00451132	FALSE	TRUE	FALSE	FALSE
CG32354	1.49426	0.00527418	TRUE	FALSE	FALSE	FALSE
rho	3.5146	0.00543657	TRUE	FALSE	FALSE	FALSE
CG2852	1.27144	0.00543657	TRUE	FALSE	FALSE	TRUE
CG4630	-3.31595	0.00543657	FALSE	TRUE	FALSE	FALSE
srp	2.12277	0.00595327	TRUE	FALSE	FALSE	TRUE
CG6739	-2.17327	0.00598191	FALSE	TRUE	FALSE	FALSE
CG1136	-2.66334	0.00598191	FALSE	TRUE	FALSE	FALSE
sim	-3.7461	0.0061355	FALSE	TRUE	FALSE	TRUE
ItgaPS4	-2.32289	0.00622599	FALSE	TRUE	FALSE	FALSE
CG30480	-3.72799	0.00637471	FALSE	TRUE	FALSE	FALSE
Septin2	-1.59317	0.00657831	FALSE	TRUE	TRUE	FALSE
CG32365	-1.87417	0.00660624	FALSE	TRUE	FALSE	FALSE
Pvr	-1.30859	0.00660832	FALSE	TRUE	TRUE	FALSE
AttC	-5.69049	0.00673991	FALSE	TRUE	FALSE	FALSE
pigs	1.35547	0.00673991	TRUE	FALSE	FALSE	TRUE
nahoda	-1.72205	0.00678054	FALSE	TRUE	FALSE	FALSE
beat-IIb	-3.12583	0.0069392	FALSE	TRUE	FALSE	FALSE
dsx	4.07531	0.00699307	TRUE	FALSE	FALSE	FALSE
e(y)2b	2.10148	0.0071983	TRUE	FALSE	FALSE	FALSE
lncRNA:CR44691	-3.33935	0.0076255	FALSE	TRUE	FALSE	TRUE
asRNA:CR46044	-2.64165	0.00766203	FALSE	TRUE	FALSE	FALSE
jus	3.17046	0.00771063	TRUE	FALSE	FALSE	FALSE
CG12910	3.84757	0.0078086	TRUE	FALSE	FALSE	FALSE
18w	1.06955	0.0078086	TRUE	FALSE	TRUE	FALSE
CG18661	-2.21388	0.00842867	FALSE	TRUE	FALSE	FALSE
CG33056	4.11667	0.00842867	TRUE	FALSE	FALSE	FALSE
l(3)80Fg	-1.13572	0.00862916	FALSE	TRUE	FALSE	FALSE
egr	2.75143	0.00862916	TRUE	FALSE	FALSE	FALSE
CG6356	-1.15712	0.00865086	FALSE	TRUE	TRUE	TRUE
rols	2.4135	0.00878233	TRUE	FALSE	FALSE	TRUE
asRNA:CR45275	-3.85229	0.00879039	FALSE	TRUE	FALSE	FALSE
Reg-5	1.88707	0.00897414	TRUE	FALSE	FALSE	FALSE
CG3168	-1.64529	0.00902764	FALSE	TRUE	FALSE	FALSE
Sans	-1.98838	0.00902764	FALSE	TRUE	FALSE	FALSE
lncRNA:CR44676	-4.18053	0.0091194	FALSE	TRUE	FALSE	FALSE
nyo	3.05338	0.0091194	TRUE	FALSE	FALSE	FALSE
PKD	-1.62742	0.00912332	FALSE	TRUE	TRUE	FALSE
Sk1	-2.04862	0.0092213	FALSE	TRUE	FALSE	TRUE
Whamy	-4.57082	0.00948495	FALSE	TRUE	FALSE	FALSE
PCB	2.57456	0.00965036	TRUE	FALSE	FALSE	FALSE
caps	2.23123	0.00971677	TRUE	FALSE	FALSE	TRUE
Wnt4	-1.72653	0.0100565	FALSE	TRUE	TRUE	FALSE
blp	1.91215	0.0100565	TRUE	FALSE	FALSE	FALSE
CG30154	2.68657	0.0102548	TRUE	FALSE	FALSE	FALSE
CG43693	-2.36018	0.0105976	FALSE	TRUE	FALSE	FALSE
lncRNA:CR32368	-1.70742	0.0107593	FALSE	TRUE	FALSE	FALSE
SmydA-8	-2.66751	0.0109971	FALSE	TRUE	FALSE	FALSE
apt	-0.92591	0.0112266	FALSE	TRUE	TRUE	TRUE
fzr	-1.32235	0.011241	FALSE	TRUE	FALSE	TRUE
bif	1.22475	0.0113041	TRUE	FALSE	FALSE	FALSE
Ppn	-1.80651	0.0114087	FALSE	TRUE	FALSE	TRUE
hbs	-1.02515	0.0114761	FALSE	TRUE	TRUE	FALSE
RhoL	1.9698	0.0115218	TRUE	FALSE	FALSE	TRUE
QC	2.70397	0.0115997	TRUE	FALSE	FALSE	FALSE
CG10877	4.17959	0.0125524	TRUE	FALSE	FALSE	FALSE
Cad96Ca	1.86771	0.0128959	TRUE	FALSE	FALSE	FALSE
CG6983	-1.47744	0.0132628	FALSE	TRUE	FALSE	FALSE
side-V	1.20492	0.0134199	TRUE	FALSE	FALSE	TRUE
CG34353	-3.71752	0.014793	FALSE	TRUE	FALSE	FALSE
Lcp65Ag2	-3.85627	0.0148172	FALSE	TRUE	FALSE	FALSE
pain	-1.71663	0.0150457	FALSE	TRUE	TRUE	FALSE
psd	5.25659	0.0150457	TRUE	FALSE	FALSE	FALSE
CG8036	1.14774	0.0150457	TRUE	FALSE	FALSE	FALSE
smash	-1.15109	0.015134	FALSE	TRUE	FALSE	FALSE
St3	2.75874	0.015134	TRUE	FALSE	FALSE	FALSE
emc	-1.29554	0.0151679	FALSE	TRUE	TRUE	FALSE
ImpL2	2.63689	0.0151851	TRUE	FALSE	FALSE	TRUE
Pgant2	1.81157	0.0160389	TRUE	FALSE	FALSE	FALSE
SP1029	-1.02685	0.0172457	FALSE	TRUE	TRUE	FALSE
Cpr92A	5.36303	0.0172805	TRUE	FALSE	FALSE	FALSE
E23	-1.35801	0.0174093	FALSE	TRUE	TRUE	FALSE
CG3902	-2.29318	0.0174884	FALSE	TRUE	FALSE	FALSE
Orct	2.94614	0.0174884	TRUE	FALSE	FALSE	FALSE
pdgy	-1.15565	0.0182574	FALSE	TRUE	FALSE	TRUE
CG16758	3.70839	0.0183921	TRUE	FALSE	FALSE	FALSE
CG6707	-1.09261	0.0185508	FALSE	TRUE	FALSE	FALSE
wdp	-1.17919	0.0186139	FALSE	TRUE	TRUE	FALSE
CG3770	1.23294	0.0186744	TRUE	FALSE	FALSE	FALSE
Msp300	1.20447	0.0187189	TRUE	FALSE	FALSE	FALSE
pyd	-1.09247	0.0194232	FALSE	TRUE	FALSE	TRUE
for	1.10583	0.019852	TRUE	FALSE	FALSE	FALSE
CG34155	-2.56738	0.0198898	FALSE	TRUE	FALSE	FALSE
spir	2.29871	0.0199251	TRUE	FALSE	FALSE	FALSE
CG33666	-4.34294	0.0199251	FALSE	TRUE	FALSE	FALSE
heph	1.20091	0.0199251	TRUE	FALSE	FALSE	FALSE
ths	2.02486	0.0204498	TRUE	FALSE	FALSE	TRUE
CG15550	6.75281	0.0204839	TRUE	FALSE	FALSE	FALSE
RhoGAP71E	-1.12475	0.0205487	FALSE	TRUE	TRUE	FALSE
AdamTS-B	1.25685	0.0208974	TRUE	FALSE	FALSE	FALSE
CG8312	1.51345	0.0210168	TRUE	FALSE	FALSE	FALSE
w	2.21619	0.021128	TRUE	FALSE	FALSE	FALSE
Fim	1.03328	0.0212497	TRUE	FALSE	FALSE	FALSE
CG13907	-1.22494	0.0212728	FALSE	TRUE	FALSE	FALSE
snoRNA:Or-ACA9	4.24833	0.021779	TRUE	FALSE	FALSE	FALSE
qkr54B	-3.29324	0.0224425	FALSE	TRUE	FALSE	FALSE
eIF2D	-1.35433	0.0224604	FALSE	TRUE	FALSE	TRUE
CG31710	1.51395	0.0224604	TRUE	FALSE	FALSE	FALSE
CG4374	-2.8715	0.0227936	FALSE	TRUE	FALSE	FALSE
spict	1.45026	0.0232607	TRUE	FALSE	FALSE	FALSE
Doa	-1.09741	0.023378	FALSE	TRUE	TRUE	TRUE
nxf2	-2.15867	0.0243717	FALSE	TRUE	FALSE	FALSE
CG33181	-2.12088	0.0243721	FALSE	TRUE	FALSE	FALSE
Jafrac2	1.17388	0.0246025	TRUE	FALSE	FALSE	FALSE
byn	4.61063	0.0247533	TRUE	FALSE	FALSE	FALSE
ex	-1.169	0.0247533	FALSE	TRUE	FALSE	FALSE
sls	-1.58328	0.0252461	FALSE	TRUE	FALSE	FALSE
Tapdelta	0.934893	0.0259232	TRUE	FALSE	FALSE	FALSE
kairos	-2.80223	0.026076	FALSE	TRUE	FALSE	FALSE
rau	1.51458	0.0260869	TRUE	FALSE	FALSE	TRUE
ogre	-0.971058	0.0269485	FALSE	TRUE	TRUE	TRUE
CG3301	-1.39053	0.0278903	FALSE	TRUE	FALSE	FALSE
ko	-1.48908	0.029583	FALSE	TRUE	TRUE	FALSE
CG43980	2.13598	0.029583	TRUE	FALSE	FALSE	FALSE
CG34284	-1.85604	0.0312379	FALSE	TRUE	FALSE	FALSE
Sh	-1.34225	0.0317838	FALSE	TRUE	FALSE	FALSE
Cpr64Ac	5.73455	0.032743	TRUE	FALSE	FALSE	FALSE
Act87E	-1.23946	0.0331105	FALSE	TRUE	FALSE	TRUE
RabGGTa	-1.22061	0.0335278	FALSE	TRUE	TRUE	FALSE
CG10311	-1.80897	0.0335278	FALSE	TRUE	FALSE	FALSE
CG4607	-4.25956	0.0349481	FALSE	TRUE	FALSE	FALSE
Usp12-46	1.51811	0.0349481	TRUE	FALSE	FALSE	FALSE
asRNA:CR46050	-2.76161	0.0353492	FALSE	TRUE	FALSE	FALSE
lncRNA:CR43644	-1.82962	0.0358093	FALSE	TRUE	FALSE	TRUE
CG12991	1.84734	0.0358093	TRUE	FALSE	FALSE	FALSE
CG32237	-3.5688	0.0360052	FALSE	TRUE	FALSE	FALSE
COX4L	2.26805	0.0366651	TRUE	FALSE	FALSE	FALSE
Ten-m	0.930045	0.0366847	TRUE	FALSE	TRUE	TRUE
GstD3	2.10749	0.0374628	TRUE	FALSE	FALSE	FALSE
CG8642	4.03058	0.0379438	TRUE	FALSE	FALSE	FALSE
Ccp84Ag	5.0872	0.0387036	TRUE	FALSE	FALSE	FALSE
CG7912	-4.12106	0.0388676	FALSE	TRUE	FALSE	FALSE
bwa	1.65181	0.0398719	TRUE	FALSE	FALSE	FALSE
Pld	-1.12866	0.0400589	FALSE	TRUE	FALSE	FALSE
Ccdc85	1.44525	0.0401961	TRUE	FALSE	FALSE	FALSE
CG11147	3.94306	0.0403188	TRUE	FALSE	FALSE	FALSE
lncRNA:flam	-1.7956	0.0421277	FALSE	TRUE	FALSE	FALSE
CG13377	-1.6368	0.0421277	FALSE	TRUE	TRUE	FALSE
lncRNA:CR44608	-3.34712	0.0431181	FALSE	TRUE	FALSE	FALSE
Nup50	1.68978	0.0438965	TRUE	FALSE	FALSE	FALSE
Klp54D	-4.50674	0.0446063	FALSE	TRUE	FALSE	FALSE
Sur	1.7486	0.0449981	TRUE	FALSE	FALSE	FALSE
fbp	1.69653	0.0456413	TRUE	FALSE	FALSE	FALSE
Fem-1	-1.12527	0.0470854	FALSE	TRUE	FALSE	FALSE
msi	-1.26333	0.0470854	FALSE	TRUE	TRUE	FALSE
CG6484	-2.97838	0.0474796	FALSE	TRUE	FALSE	FALSE
CG42663	1.20723	0.0486882	TRUE	FALSE	FALSE	FALSE
CG32091	2.50804	0.0486882	TRUE	FALSE	FALSE	FALSE
Fas3	-1.03581	0.0487059	FALSE	TRUE	FALSE	TRUE
Dop1R1	-4.29735	0.0492458	FALSE	TRUE	FALSE	FALSE
srw	-4.29735	0.0492458	FALSE	TRUE	FALSE	FALSE
