## Supplemental Table 10 for "A complete single-cell atlas of the embryonic *Drosophila* heart and the cell-type specific role of Tinman"

### Sheet: tissue DEG Tin targets
gene	marker	tin_target	de_gene	up	down
Act87E	TRUE	TRUE	TRUE	FALSE	TRUE
Ttd14	TRUE	TRUE	TRUE	FALSE	TRUE
CG9416	TRUE	TRUE	TRUE	FALSE	TRUE
bru3	FALSE	TRUE	TRUE	TRUE	FALSE
Lime	FALSE	TRUE	TRUE	FALSE	TRUE
vn	FALSE	TRUE	TRUE	TRUE	FALSE
mthl8	FALSE	TRUE	TRUE	TRUE	FALSE
CG42342	FALSE	TRUE	TRUE	TRUE	FALSE
CG4829	FALSE	TRUE	TRUE	FALSE	TRUE
drl	FALSE	TRUE	TRUE	TRUE	FALSE
beat-IIIc	FALSE	TRUE	TRUE	TRUE	FALSE
lncRNA:CR44357	FALSE	TRUE	TRUE	TRUE	FALSE
corto	FALSE	TRUE	TRUE	TRUE	FALSE
Sk1	FALSE	TRUE	TRUE	FALSE	TRUE
Hsp67Bc	FALSE	TRUE	TRUE	TRUE	FALSE
PVRAP	FALSE	TRUE	TRUE	FALSE	TRUE
wb	FALSE	TRUE	TRUE	TRUE	FALSE
sens-2	FALSE	TRUE	TRUE	TRUE	FALSE
Kr	FALSE	TRUE	TRUE	FALSE	TRUE
Ama	FALSE	TRUE	TRUE	TRUE	FALSE
Prx2540-1	FALSE	TRUE	TRUE	FALSE	TRUE
cue	FALSE	TRUE	TRUE	FALSE	TRUE
Prx2540-2	FALSE	TRUE	TRUE	FALSE	TRUE
odd	FALSE	TRUE	TRUE	TRUE	FALSE
CG30460	FALSE	TRUE	TRUE	TRUE	FALSE
side-V	FALSE	TRUE	TRUE	TRUE	FALSE
mew	FALSE	TRUE	TRUE	TRUE	FALSE
apt	TRUE	TRUE	TRUE	FALSE	TRUE
18w	TRUE	TRUE	TRUE	TRUE	FALSE
Traf4	FALSE	TRUE	TRUE	TRUE	FALSE
Ugt36A1	FALSE	TRUE	TRUE	TRUE	FALSE
pnr	FALSE	TRUE	TRUE	TRUE	FALSE
rgr	FALSE	TRUE	TRUE	TRUE	FALSE
bab2	FALSE	TRUE	TRUE	TRUE	FALSE
side-IV	FALSE	TRUE	TRUE	TRUE	FALSE
Cad87A	FALSE	TRUE	TRUE	TRUE	FALSE
T48	TRUE	TRUE	TRUE	FALSE	TRUE
brat	FALSE	TRUE	TRUE	TRUE	FALSE
CG10011	FALSE	TRUE	TRUE	TRUE	FALSE
pigs	FALSE	TRUE	TRUE	TRUE	FALSE
Dys	FALSE	TRUE	TRUE	TRUE	FALSE
Act87E	FALSE	TRUE	TRUE	FALSE	TRUE
ths	FALSE	TRUE	TRUE	TRUE	FALSE
CG30015	FALSE	TRUE	TRUE	TRUE	FALSE
Indy	FALSE	TRUE	TRUE	TRUE	FALSE
CG43658	FALSE	TRUE	TRUE	TRUE	FALSE
lncRNA:CR42651	FALSE	TRUE	TRUE	TRUE	FALSE
Ppn	FALSE	TRUE	TRUE	FALSE	TRUE
CG2852	FALSE	TRUE	TRUE	TRUE	FALSE
srp	FALSE	TRUE	TRUE	TRUE	FALSE
CG9650	TRUE	TRUE	TRUE	FALSE	TRUE
Hesr	TRUE	TRUE	TRUE	FALSE	TRUE
RhoL	FALSE	TRUE	TRUE	TRUE	FALSE
LManII	TRUE	TRUE	TRUE	FALSE	TRUE
ImpL2	FALSE	TRUE	TRUE	TRUE	FALSE
mthl5	FALSE	TRUE	TRUE	TRUE	FALSE
Ten-m	TRUE	TRUE	TRUE	TRUE	FALSE
mnd	FALSE	TRUE	TRUE	TRUE	FALSE
shg	TRUE	TRUE	TRUE	FALSE	TRUE
Inx2	TRUE	TRUE	TRUE	FALSE	TRUE
CG13300	TRUE	TRUE	TRUE	FALSE	TRUE
Pdp1	FALSE	TRUE	TRUE	FALSE	TRUE
Fili	FALSE	TRUE	TRUE	TRUE	FALSE
dally	FALSE	TRUE	TRUE	FALSE	TRUE
Fas3	FALSE	TRUE	TRUE	FALSE	TRUE
SKIP	FALSE	TRUE	TRUE	TRUE	FALSE
pyd	FALSE	TRUE	TRUE	FALSE	TRUE
Con	TRUE	TRUE	TRUE	FALSE	TRUE
ogre	TRUE	TRUE	TRUE	FALSE	TRUE
scb	TRUE	TRUE	TRUE	FALSE	TRUE
rols	FALSE	TRUE	TRUE	TRUE	FALSE
Smyd4-3	FALSE	TRUE	TRUE	FALSE	TRUE
fend	TRUE	TRUE	TRUE	FALSE	TRUE
E(spl)m6-BFM	FALSE	TRUE	TRUE	TRUE	FALSE
CG6356	TRUE	TRUE	TRUE	FALSE	TRUE
tin	TRUE	TRUE	TRUE	FALSE	TRUE
Hs6st	FALSE	TRUE	TRUE	TRUE	FALSE
CadN	FALSE	TRUE	TRUE	TRUE	FALSE
Trim9	FALSE	TRUE	TRUE	TRUE	FALSE
rau	FALSE	TRUE	TRUE	TRUE	FALSE
eIF2D	FALSE	TRUE	TRUE	FALSE	TRUE
fzr	FALSE	TRUE	TRUE	FALSE	TRUE
emc	TRUE	TRUE	TRUE	FALSE	TRUE
NetB	TRUE	TRUE	TRUE	FALSE	TRUE
caps	FALSE	TRUE	TRUE	TRUE	FALSE
bap	TRUE	TRUE	TRUE	FALSE	TRUE
Doa	TRUE	TRUE	TRUE	FALSE	TRUE
comm2	FALSE	TRUE	TRUE	TRUE	FALSE
pdgy	FALSE	TRUE	TRUE	FALSE	TRUE
drpr	TRUE	TRUE	TRUE	FALSE	TRUE
Six4	FALSE	TRUE	TRUE	FALSE	TRUE
sim	FALSE	TRUE	TRUE	FALSE	TRUE
lncRNA:CR46006	FALSE	TRUE	TRUE	TRUE	FALSE
lbl	FALSE	TRUE	TRUE	FALSE	TRUE
trn	FALSE	TRUE	TRUE	TRUE	FALSE
lncRNA:CR44717	FALSE	TRUE	TRUE	FALSE	TRUE
CG32816	FALSE	TRUE	TRUE	FALSE	TRUE
olf413	FALSE	TRUE	TRUE	TRUE	FALSE
twi	FALSE	TRUE	TRUE	TRUE	FALSE
RhoGAP18B	TRUE	TRUE	TRUE	FALSE	TRUE
lncRNA:CR43644	FALSE	TRUE	TRUE	FALSE	TRUE
CG8861	FALSE	TRUE	TRUE	FALSE	TRUE
dpr19	FALSE	TRUE	TRUE	FALSE	TRUE
hth	FALSE	TRUE	TRUE	TRUE	FALSE
Pli	FALSE	TRUE	TRUE	TRUE	FALSE
Mcr	TRUE	TRUE	TRUE	FALSE	TRUE
nvy	FALSE	TRUE	TRUE	TRUE	FALSE
lncRNA:CR45897	FALSE	TRUE	TRUE	FALSE	TRUE
Ubx	FALSE	TRUE	TRUE	TRUE	FALSE
lncRNA:CR44691	FALSE	TRUE	TRUE	FALSE	TRUE
fz	FALSE	TRUE	TRUE	TRUE	FALSE
CG3638	TRUE	TRUE	TRUE	FALSE	TRUE
CAP	FALSE	TRUE	TRUE	TRUE	FALSE
stg	FALSE	TRUE	TRUE	TRUE	FALSE
Toll-7	FALSE	TRUE	TRUE	TRUE	FALSE
Ndg	TRUE	TRUE	TRUE	FALSE	TRUE
CG32982	FALSE	TRUE	TRUE	TRUE	FALSE
betaTub56D	FALSE	TRUE	TRUE	TRUE	FALSE
be	TRUE	TRUE	TRUE	FALSE	TRUE
PRAS40	FALSE	TRUE	TRUE	TRUE	FALSE
ct	FALSE	TRUE	TRUE	TRUE	FALSE
mbl	FALSE	TRUE	TRUE	TRUE	FALSE
CG13300	FALSE	TRUE	TRUE	FALSE	TRUE
Jupiter	FALSE	TRUE	TRUE	TRUE	FALSE
Dtg	FALSE	TRUE	TRUE	TRUE	FALSE
CG3655	FALSE	TRUE	TRUE	FALSE	TRUE
mub	FALSE	TRUE	TRUE	FALSE	TRUE
Psa	TRUE	TRUE	TRUE	FALSE	TRUE
beat-IIa	TRUE	TRUE	TRUE	FALSE	TRUE
smal	FALSE	TRUE	TRUE	FALSE	TRUE
CG1943	FALSE	TRUE	TRUE	TRUE	FALSE
Tollo	FALSE	TRUE	TRUE	TRUE	FALSE
pnt	FALSE	TRUE	TRUE	TRUE	FALSE
CG6356	FALSE	TRUE	TRUE	TRUE	FALSE
cpo	FALSE	TRUE	TRUE	TRUE	FALSE
dlp	FALSE	TRUE	TRUE	TRUE	FALSE
Rgl	FALSE	TRUE	TRUE	TRUE	FALSE
fz2	TRUE	TRUE	TRUE	FALSE	TRUE
out	FALSE	TRUE	TRUE	FALSE	TRUE
wake	FALSE	TRUE	TRUE	FALSE	TRUE
mbc	TRUE	TRUE	TRUE	FALSE	TRUE
Epac	FALSE	TRUE	TRUE	FALSE	TRUE
NetB	FALSE	TRUE	TRUE	TRUE	FALSE
Mhcl	FALSE	TRUE	TRUE	TRUE	FALSE
DAAM	TRUE	TRUE	TRUE	FALSE	TRUE
Scr	FALSE	TRUE	TRUE	TRUE	FALSE
His3.3B	TRUE	TRUE	TRUE	FALSE	TRUE
drongo	FALSE	TRUE	TRUE	TRUE	FALSE
lncRNA:bxd	FALSE	TRUE	TRUE	TRUE	FALSE
Src64B	TRUE	TRUE	TRUE	FALSE	TRUE
bnl	FALSE	TRUE	TRUE	TRUE	FALSE
ed	FALSE	TRUE	TRUE	TRUE	FALSE
lncRNA:CR45920	FALSE	TRUE	TRUE	FALSE	TRUE
plh	FALSE	TRUE	TRUE	FALSE	TRUE
CG7900	FALSE	TRUE	TRUE	TRUE	FALSE
CG7634	FALSE	TRUE	TRUE	FALSE	TRUE
slou	FALSE	TRUE	TRUE	TRUE	FALSE
Nazo	FALSE	TRUE	TRUE	TRUE	FALSE
CG11658	FALSE	TRUE	TRUE	FALSE	TRUE
NetB	FALSE	TRUE	TRUE	FALSE	TRUE
CG30195	FALSE	TRUE	TRUE	TRUE	FALSE
br	FALSE	TRUE	TRUE	FALSE	TRUE
noc	FALSE	TRUE	TRUE	TRUE	FALSE
E(spl)malpha-BFM	FALSE	TRUE	TRUE	TRUE	FALSE
E(spl)m2-BFM	FALSE	TRUE	TRUE	TRUE	FALSE
smal	FALSE	TRUE	TRUE	TRUE	FALSE
CadN	TRUE	TRUE	TRUE	FALSE	TRUE
salm	FALSE	TRUE	TRUE	TRUE	FALSE
tinc	TRUE	TRUE	TRUE	FALSE	TRUE
Dad	FALSE	TRUE	TRUE	TRUE	FALSE
mbl	FALSE	TRUE	TRUE	FALSE	TRUE
CG13962	FALSE	TRUE	TRUE	FALSE	TRUE

### Sheet: opposing DEGs
gene	n_tissues_up	n_tissues_down	tissues_up	tissues_down
GstD3	2	3	bap-PC, eve-PC	MM cell body glia, longitudinal glia - naz, surface glial cell
NetB	1	2	eve-PC	bap-PC, lymphgland
CG13403	1	1	eve-PC	apoptotic amnioserosa
CG1358	1	1	MM cell body glia	eve-PC
CG17124	1	1	eve-PC	bap-PC
CG2930	1	1	bap-PC	eve-PC
CG6356	1	1	eve-PC	bap-PC
CadN	1	1	bap-PC	cardioblasts
IP3K1	1	1	bap-PC	eve-PC
Pde1c	1	1	eve-PC	cardioblasts
SP1029	1	1	odd-PC	bap-PC
mbl	1	1	eve-PC	longitudinal glia - naz
nahoda	1	1	odd-PC	bap-PC
peg	1	1	odd-PC	Notch cluster
pip	1	1	cardioblasts	bap-PC
smal	1	1	cardioblasts	eve-PC
sog	1	1	eve-PC	plasmatocytes

### Sheet: up vs down
tissue	tin_targets_de	tin_targets_up	tin_targets_down	prop_up	prop_down	direction_bias	up_vs_down_ratio	p_value_binom	significant
bap-PC	85	47	38	0.553	0.447	UP	1.24	0.385669	FALSE
eve-PC	71	41	30	0.577	0.423	UP	1.37	0.235098	FALSE
odd-PC	16	9	7	0.562	0.438	UP	1.29	0.803619	FALSE
cardioblasts	11	7	4	0.636	0.364	UP	1.75	0.548828	FALSE
lymphgland	5	1	4	0.2	0.8	DOWN	0.25	0.375	FALSE
longitudinal glia - naz	4	0	4	0	1	DOWN	0	0.125	FALSE
MM cell body glia	3	0	3	0	1	DOWN	0	0.25	FALSE
germline	2	1	1	0.5	0.5	EQUAL	1	1	FALSE
plasmatocytes	1	1	0	1	0	UP	Inf	1	FALSE
fatbody	1	0	1	0	1	DOWN	0	1	FALSE
neuronal	0	0	0			NONE	Inf		FALSE
dying eve-PC	0	0	0			NONE	Inf		FALSE
trachea	0	0	0			NONE	Inf		FALSE
NB & neurons & GMC	0	0	0			NONE	Inf		FALSE
midgut	0	0	0			NONE	Inf		FALSE
unknown	0	0	0			NONE	Inf		FALSE
somatic muscle	0	0	0			NONE	Inf		FALSE
Notch cluster	0	0	0			NONE	Inf		FALSE
dead	0	0	0			NONE	Inf		FALSE
dying bap-PC	0	0	0			NONE	Inf		FALSE
visceral muscle	0	0	0			NONE	Inf		FALSE
apoptotic amnioserosa	0	0	0			NONE	Inf		FALSE
surface glial cell	0	0	0			NONE	Inf		FALSE
wing heart precursor	0	0	0			NONE	Inf		FALSE
sensory complex	0	0	0			NONE	Inf		FALSE
crystal cell	0	0	0			NONE	Inf		FALSE
